# High-fidelity rare structural variant detection with HiFiRE3 reduced representation via restriction enzyme ends

**DOI:** 10.64898/2026.06.24.734375

**Authors:** Joseph A. Stewart, Jeanmarie Mishler, Samreen Ahmed, Bjoern Schwer, Thomas W. Glover, Thomas E Wilson

**Affiliations:** Department of Pathology, University of Michigan, Ann Arbor, MI, USA; Department of Human Genetics, University of Michigan, Ann Arbor, MI, USA; Department of Neurological Surgery, University of California, San Francisco, San Francisco, CA, USA; Department of Cellular & Molecular Pharmacology, University of California, San Francisco, San Francisco, CA, USA

## Abstract

High-fidelity detection of rare structural variants (SVs) remains challenging because library preparation and sequencing techniques generate artifactual junctions that obscure true single-molecule events. Here, we present HiFiRe3, an error-minimized sequencing framework that combines artifact-aware library design with error suppression and correction strategies to enable rare SV detection and frequency assessment across long and short-read sequencing platforms. We first systematically characterized major classes of SV artifacts, including chimeric PCR products, intermolecular ligation, sequencing platform-specific artifacts, and mapping errors. HiFiRe3 supports error correction of these artifact junctions by combining reduced representation restriction fragments with pre-ligation size selection to enable computational filtering via independent forced restriction enzyme end (FREE) and <1N size logics. In nanopore libraries, these approaches enabled targeted detection of single-molecule SVs at replication stress hotspots in cultured human cells exposed to genotoxicants and in long genes in untreated mouse brains, while markedly reducing singleton translocation artifacts. HiFiRe3 extends to PacBio sequencing for joint SV and SNV error correction and to short-read platforms for cost-efficient high-fidelity nonhomologous SV analysis. Together, HiFiRe3 is a flexible framework for accurately detecting rare genomic structural variation with broad applicability to targeted and genome-wide studies by selective application of its error correction approaches.
