## Supplemental Data Table 2 for "High-fidelity rare structural variant detection with HiFiRE3 reduced representation via restriction enzyme ends"

### Sheet: Sheet1
Project	Data Name	Sequencing Platform	Library Type	Enzyme Name	Min Selected Size	Genome	Treatment	Description
human_HF3	AGC14731_5_HF3_GM12878_S2_AluI	Aviti_1x300	TruSeq	AluI	316	hs1_dm6	NA	HiFiRe3 library of untreated human cells with drosophila spike.
human_HF3	AGC14731_6_HF3_GM12878_S2_AluI	Aviti_1x300	TruSeq	AluI	316	hs1_dm6	Bleomycin	HiFiRe3 library of bleomycin treated (1 uM) human cells with drosophila spike.
human_HF3	AGC14731_7_HF3_GM12878_S2_AluI	Aviti_1x300	TruSeq	AluI	316	hs1_dm6	Bleomycin	HiFiRe3 library of bleomycin treated (2.5 uM) human cells with drosophila spike.
human_HF3	AGC14731_8_HF3_GM12878_S2_AluI	Aviti_1x300	TruSeq	AluI	316	hs1_dm6	Bleomycin	HiFiRe3 library of bleomycin treated (5 uM) human cells with drosophila spike.
human_LF	WL013_LF_GM12878_EcoRV	ONT	Ligation	EcoRV	0	hs1_dm6	APH	ligFree library of APH treated human cells with drosophila spike. Adaptive sampling for large genes.
human_LF	ELM0721_LF_GM12878_HaeII	Aviti_2x150	TruSeq	HaeIII	0	hs1	NA	ligFree library of untreated human cells. Paired-end sequencing done by Element.
human_OF3	WL053_OF3_RPE_EcoRV	ONT	Ligation	EcoRV	8050	hs1_dm6	APH	onFiRe3 library of RPE1 cells treated with APH. Adaptive sampling for large genes.
human_OF3	WL054_OF3_RPE_EcoRV	ONT	Ligation	EcoRV	8050	hs1_dm6	APH	onFiRe3 library of RPE1 cells treated with APH. Adaptive sampling for large genes.
human_PBF3	AGC14978_1_PBF3_GM12878_S2_EcoRV	PacBio	HiFi	EcoRV	4600	hs1_dm6	NA	pbFree library of untreated human cells with drosophila spike.
human_PBF3	AGC14978_2_PBF3_GM12878_S2_EcoRV	PacBio	HiFi	EcoRV	4600	hs1_dm6	Bleomycin	pbFree library of bleomycin treated (1 uM) human cells with drosophila spike.
human_PBF3	AGC14978_3_PBF3_GM12878_S2_EcoRV	PacBio	HiFi	EcoRV	4600	hs1_dm6	Bleomycin	pbFree library of bleomycin treated (2.5 uM) human cells with drosophila spike.
human_PBF3	AGC14978_4_PBF3_GM12878_S2_EcoRV	PacBio	HiFi	EcoRV	4600	hs1_dm6	Bleomycin	pbFree library of bleomycin treated (5 uM) human cells with drosophila spike.
mouse_brain	WL003_LF_mouse_EcoRV_fast	ONT	Ligation	EcoRV	0	mm39	NA	Hippocampus from WT mouse (B499) library with adaptive sampling for large genes.
mouse_brain	WL003_LF_mouse_EcoRV_HAC	ONT	Ligation	EcoRV	0	mm39	NA	Hippocampus from WT mouse (B499) library with adaptive sampling for large genes.
mouse_brain	WL005_LF_mouse_EcoRV	ONT	Ligation	EcoRV	0	mm39	NA	Cortex from WT mouse (B499) library with adaptive sampling for large genes.
mouse_brain	WL006_LF_mouse_EcoRV	ONT	Ligation	EcoRV	0	mm39	NA	Cortex from WT mouse (B499) library with adaptive sampling for large genes.
mouse_brain	WL008_LF_mouse_EcoRV	ONT	Ligation	EcoRV	0	mm39	NA	Cortex from WT mouse (B502) library with whole genome sequencing.
mouse_brain	WL009_LF_mouse_EcoRV	ONT	Ligation	EcoRV	0	mm39	NA	Cortex from WT mouse (B502) library with adaptive sampling for large genes.
mouse_brain	WL010_LF_mouse_EcoRV	ONT	Ligation	EcoRV	0	mm39	NA	Cortex from WT mouse (B502) library with adaptive sampling for large genes.
mouse_brain	WL012_LF_mouse_EcoRV	ONT	Ligation	EcoRV	0	mm39	NA	Cortex from WT mouse (B502) library with adaptive sampling for large genes.
mouse_brain	WL019_LF_mouse_EcoRV	ONT	Ligation	EcoRV	0	mm39	NA	Mixed brain tissue from p53 -/- mouse (Sekiguchi) library with adaptive sampling for large genes.
mouse_brain	WL021_LF_mouse_EcoRV	ONT	Ligation	EcoRV	0	mm39	NA	Mixed brain tissue from p53 -/- mouse (Sekiguchi) library with adaptive sampling for large genes.
mouse_brain	WL023_LF_mouse_EcoRV	ONT	Ligation	EcoRV	0	mm39	NA	Mixed brain tissue from p53 -/- mouse (Sekiguchi) library with adaptive sampling for large genes.
mouse_brain	WL024_LF_mouse_EcoRV	ONT	Ligation	EcoRV	0	mm39	NA	Hippocampus from p53 -/- mouse (JAX) library with adaptive sampling for large genes.
mouse_brain	WL025_LF_mouse_EcoRV	ONT	Ligation	EcoRV	0	mm39	NA	Hippocampus from p53 -/- mouse (JAX) library with adaptive sampling for large genes.
mouse_brain	WL026_LF_mouse_EcoRV	ONT	Ligation	EcoRV	0	mm39	NA	Hippocampus from p53 -/- mouse (JAX) library with adaptive sampling for large genes.
mouse_brain	WL027_LF_mouse_EcoRV	ONT	Ligation	EcoRV	0	mm39	NA	Cortex from p53 -/- mouse (JAX) library with adaptive sampling for large genes.
mouse_brain	WL029_LF_mouse_EcoRV	ONT	Ligation	EcoRV	0	mm39	NA	Cortex from p53 -/- mouse (JAX) library with adaptive sampling for large genes.
mouse_brain	WL030_LF_mouse_EcoRV	ONT	Ligation	EcoRV	0	mm39	NA	Cortex from p53 -/- mouse (JAX) library with adaptive sampling for large genes.
